# Cortical miR-709 links glutamatergic signaling to NREM sleep EEG slow waves in an activity-dependent manner

**DOI:** 10.1101/2022.09.24.508386

**Authors:** Konstantinos Kompotis, Géraldine M. Mang, Jeffrey Hubbard, Sonia Jimenez, Yann Emmenegger, Christos Polysopoulos, Charlotte N. Hor, Leonore Wigger, Sébastien S. Hébert, Valérie Mongrain, Paul Franken

**Affiliations:** Center for Integrative Genomics, University of Lausanne, Lausanne, VD, CH-1015, Switzerland; Genomic Technologies Facility, Center for Integrative Genomics, University of Lausanne, Lausanne, VD, CH-1015 Switzerland; Centre de recherche du CHU de Québec-Université Laval, CHUL, Axe Neurosciences, Québec, Canada; Faculté de médecine, Département de psychiatrie et de neurosciences, Université Laval, Québec, Canada; Center for Advanced Research in Sleep Medicine, Hôpital du Sacré-Coeur de Montréal, Montréal, QC H4J 1C5, Canada; Department of Neuroscience, Université de Montréal, Montréal, QC H3T 1J4, Canada; Department of Biostatistics, Epidemiology, Biostatistics and Prevention Institute (EBPI), University of Zurich, Zurich, ZH, CH-8057 Switzerland

**Keywords:** MicroRNAs, miR-709, *Dicer*, sleep deprivation, EEG delta power, glutamatergic receptor activity, endosomal trafficking, cortical plasticity

## Abstract

MicroRNAs (miRNAs) are key post-transcriptional regulators of gene expression that have been implicated in a plethora of neuronal processes. Nevertheless, their role in regulating brain activity in the context of sleep has so far received little attention. To test their involvement, we deleted mature miRNAs in post-mitotic neurons at two developmental ages, i.e., in early adulthood using conditional *Dicer* knockout (cKO) mice and in adult mice using an inducible conditional *Dicer* cKO (icKO) line. In both models, electroencephalographic (EEG) activity was affected and the response to sleep deprivation (SD), altered; while rapid-eye-movement sleep (REMS) rebound was compromised in both, EEG delta (1-4 Hz) power during non-REM sleep (NREMS) was reduced in cKO mice and increased in icKO mice. We subsequently investigated the effects of SD on the miRNA transcriptome and found that the expression of 48 forebrain miRNAs was affected, in particular, the activity-dependent miRNA miR-709. *In vivo* inhibition of miR-709 in the brain increased EEG power during NREMS in the slow-delta (0.75-1.75 Hz) range, particularly after periods of prolonged wakefulness. Transcriptome analysis of primary cortical neurons *in vitro* revealed that miR-709 regulates endosomal trafficking and glutamatergic receptor activity. A subset of the genes involved in glutamatergic transmission was affected also in the cortices of sleep-deprived, miR-709-inhibited mice. Our data implicate miRNAs in the regulation of EEG activity and indicate that miR-709 links neuronal excitability during wakefulness to brain synchrony during sleep, likely through the regulation of endosomal trafficking and glutamatergic signaling.

**Significance Statement:** MicroRNAs (miRNAs) are key regulators of gene expression playing vital roles both in postnatal brain development and its functioning in adult organisms. Here, we highlight a fundamental role for miRNAs in shaping EEG slow waves, which reflect synchronous neuronal firing, characteristic of NREM sleep (NREMS) in the adult murine cortex. Disruption of the miRNA-biogenesis machinery affected brain synchrony differently, depending on when it occurred during development. Moreover, sleep deprivation altered the expression of several miRNAs in a brain-region specific manner. Among those, we identified miR-709 to affect the expression of genes involved in endosomal-trafficking and glutamatergic-transmission, thereby linking neuronal activity during wakefulness to slow EEG waves during subsequent sleep. The current study causally implicates this specific miRNA and the molecular pathways it targets in modifying the generation of NREMS EEG slow waves, which are important in synaptic plasticity and brain functioning.
