## Supplemental Table S2. forebrain miRNA pathways for "Cortical miR-709 links glutamatergic signaling to NREM sleep EEG slow waves in an activity-dependent manner"

### Sheet: Sheet1
	KEGG				GO: Biological Process				GO: Cellular Compartment
	fun.ids	pval	adj.p	hit.num	fun.ids	pval	adj.p	hit.num	fun.ids	pval	adj.p	hit.num
1	Metabolic pathways	2.53e-08	1.28e-07	630	regulation of intracellular transport	1.68e-11	9.67e-10	172	endomembrane system	2.77e-12	2.77e-10	478
2	Pathways in cancer	2.43e-11	3.04e-10	231	nuclear import	2.04e-11	9.67e-10	145	nucleoplasm	9.35e-11	4.67e-09	539
3	PI3K-Akt signaling pathway	6.27e-09	3.69e-08	200	protein import into nucleus	2.9e-11	9.67e-10	143	perinuclear region of cytoplasm	4.27e-10	1.39e-08	244
4	Endocytosis	1.88e-12	3.76e-11	174	nucleocytoplasmic transport	1.23e-10	3.08e-09	207	Golgi apparatus	5.54e-10	1.39e-08	546
5	MAPK signaling pathway	1.8e-12	3.76e-11	161	intracellular protein transport	3.24e-10	6.48e-09	346	nucleoplasm part	2.09e-09	4.18e-08	479
6	HTLV-I infection	1.2e-07	4.62e-07	161	regulation of nucleocytoplasmic transport	4.68e-10	7.8e-09	109	membrane-enclosed lumen	4.29e-09	7.15e-08	900
7	Proteoglycans in cancer	1.46e-14	4.87e-13	140	nuclear transport	7.3e-10	9.28e-09	207	organelle lumen	1.8e-08	2.57e-07	875
8	Regulation of actin cytoskeleton	4.63e-10	3.56e-09	136	maintenance of protein location in cell	7.42e-10	9.28e-09	64	integral to organelle membrane	3.05e-08	3.59e-07	120
9	Focal adhesion	6.09e-10	4.35e-09	131	cellular catabolic process	1.1e-09	1.11e-08	891	nuclear body	3.31e-08	3.59e-07	122
10	Ras signaling pathway	2.81e-06	5.85e-06	131	Ras protein signal transduction	1.11e-09	1.11e-08	150	nuclear lumen	3.59e-08	3.59e-07	763
11	Rap1 signaling pathway	3.86e-07	1.33e-06	126	intracellular transport	1.33e-09	1.21e-08	580	cell leading edge	6.61e-08	6.01e-07	150
12	Epstein-Barr virus infection	1.1e-06	2.82e-06	125	cellular macromolecule catabolic process	1.93e-09	1.48e-08	321	Golgi membrane	1.6e-07	1.33e-06	108
13	Viral carcinogenesis	0.000538	0.000664	122	maintenance of protein location	1.91e-09	1.48e-08	71	Golgi apparatus part	5.07e-07	3.9e-06	152
14	Protein processing in endoplasmic reticulum	6.88e-15	4.87e-13	120	protein complex assembly	3.68e-09	2.63e-08	438	nuclear outer membrane-endoplasmic reticulum membrane network	6.61e-07	4.72e-06	176
15	Transcriptional misregulation in cancer	4.54e-06	9.08e-06	104	cellular protein catabolic process	5.65e-09	3.77e-08	249	intrinsic to organelle membrane	8.32e-07	5.3e-06	128
16	Ubiquitin mediated proteolysis	3.03e-12	5.05e-11	101	macromolecular complex assembly	6.61e-09	4.13e-08	514	nuclear matrix	8.48e-07	5.3e-06	48
17	Influenza A	4.51e-06	9.08e-06	101	regulation of protein modification process	8.42e-09	4.8e-08	560	endoplasmic reticulum part	3.29e-06	1.94e-05	199
18	FoxO signaling pathway	1.23e-14	4.87e-13	100	positive regulation of protein modification process	9.18e-09	4.8e-08	375	endoplasmic reticulum membrane	5.02e-06	2.79e-05	164
19	Hepatitis B	1.79e-09	1.19e-08	97	protein import	9.61e-09	4.8e-08	154	pore complex	1.43e-05	7.53e-05	55
20	Insulin signaling pathway	2.83e-10	2.69e-09	96	maintenance of location in cell	9.43e-09	4.8e-08	68	nuclear pore	2.56e-05	0.000128	44
21	cGMP-PKG signaling pathway	0.00052	0.00065	94	positive regulation of cellular protein metabolic process	1.23e-08	5.59e-08	417	cytosol	3.18e-05	0.000151	557
22	Cell cycle	2.98e-11	3.31e-10	89	regulation of protein kinase activity	1.22e-08	5.59e-08	310	transport vesicle	4.66e-05	0.000212	39
23	Hippo signaling pathway	5.22e-05	8.29e-05	89	protein targeting	1.41e-08	6.13e-08	214	membrane raft	6.7e-05	0.000291	141
24	Signaling pathways regulating pluripotency of stem cells	1.1e-06	2.82e-06	87	interphase of mitotic cell cycle	1.79e-08	7.46e-08	136	integral to endoplasmic reticulum membrane	0.000154	0.000642	54
25	Jak-STAT signaling pathway	0.0022	0.0022	86	small GTPase mediated signal transduction	1.94e-08	7.76e-08	268	nuclear chromatin	0.000239	0.000933	95
26	AMPK signaling pathway	3.26e-08	1.48e-07	85	regulation of kinase activity	2.35e-08	9.04e-08	330	PML body	0.000247	0.000933	38
27	Axon guidance	3.26e-08	1.48e-07	85	regulation of cellular protein metabolic process	4.22e-08	1.51e-07	702	organelle membrane	0.000252	0.000933	697
28	Oxytocin signaling pathway	0.00177	0.00186	85	regulation of protein import into nucleus	4.24e-08	1.51e-07	88	nuclear membrane	0.000327	0.00117	51
29	Phospholipase D signaling pathway	0.000105	0.000152	83	regulation of catabolic process	5.89e-08	2.03e-07	314	vesicle coat	0.000408	0.00141	23
30	Wnt signaling pathway	0.000105	0.000152	83	interphase	6.37e-08	2.12e-07	139	outer membrane	0.000444	0.00146	88
31	Thyroid hormone signaling pathway	2.07e-09	1.29e-08	81	cytokinesis	1.04e-07	3.35e-07	66	organelle outer membrane	0.000452	0.00146	85
32	Neurotrophin signaling pathway	4.12e-08	1.79e-07	81	negative regulation of growth	1.1e-07	3.44e-07	131	Golgi-associated vesicle	0.000482	0.00151	40
33	Osteoclast differentiation	8.48e-07	2.52e-06	80	cellular component assembly	1.59e-07	4.79e-07	774	trans-Golgi network	0.000634	0.00192	74
34	Measles	7.56e-05	0.000115	80	maintenance of location	1.63e-07	4.79e-07	108	nuclear part	0.000687	0.00202	968
35	Lysosome	8.1e-07	2.52e-06	79	macromolecule catabolic process	2.69e-07	7.32e-07	397	nuclear envelope	0.000834	0.00238	128
36	Hepatitis C	0.00131	0.00147	75	macromolecule catabolic process	2.69e-07	7.32e-07	397	mitochondrial outer membrane	0.00114	0.00313	76
37	Toxoplasmosis	9.68e-07	2.7e-06	73	regulation of transferase activity	2.71e-07	7.32e-07	337	ruffle	0.00116	0.00313	57
38	Carbon metabolism	6.48e-06	1.25e-05	73	endosomal transport	3.17e-07	8.34e-07	75	intrinsic to endoplasmic reticulum membrane	0.00119	0.00313	61
39	Sphingolipid signaling pathway	0.000107	0.000153	73	negative regulation of cellular protein metabolic process	3.42e-07	8.77e-07	234	coated vesicle membrane	0.00138	0.00354	44
40	TNF signaling pathway	5.41e-07	1.8e-06	72	positive regulation of protein metabolic process	3.72e-07	8.98e-07	464	nuclear speck	0.00145	0.00362	46
41	Leukocyte transendothelial migration	7.42e-05	0.000114	72	protein catabolic process	3.62e-07	8.98e-07	309	centrosome	0.00165	0.00402	166
42	Platelet activation	0.00183	0.00186	72	positive regulation of cell cycle	3.77e-07	8.98e-07	83	microtubule	0.00183	0.00436	176
43	T cell receptor signaling pathway	9.28e-08	3.87e-07	71	regulation of cell cycle	4.1e-07	9.53e-07	376	early endosome	0.00195	0.00453	77
44	HIF-1 signaling pathway	8.56e-07	2.52e-06	71	regulation of cellular component organization	6.44e-07	1.46e-06	752	trans-Golgi network transport vesicle	0.00204	0.00464	16
45	Insulin resistance	2.34e-06	4.98e-06	71	regulation of cell growth	6.58e-07	1.46e-06	176	lamellipodium	0.00217	0.00482	66
46	Prostate cancer	7.82e-12	1.12e-10	69	Golgi vesicle transport	7.59e-07	1.65e-06	79	endoplasmic reticulum	0.00238	0.00517	653
47	Oocyte meiosis	0.000438	0.000561	66	regulation of Ras protein signal transduction	8.63e-07	1.83e-06	181	spindle	0.00263	0.0056	90
48	Phosphatidylinositol signaling system	1.52e-06	3.62e-06	64	Rho protein signal transduction	8.78e-07	1.83e-06	81	transcription factor complex	0.00322	0.00671	191
49	Chagas disease (American trypanosomiasis)	2.87e-05	4.86e-05	64	establishment of protein localization	1.18e-06	2.41e-06	670	endoplasmic reticulum-Golgi intermediate compartment	0.0037	0.00755	25
50	NF-kappa B signaling pathway	2.78e-05	4.79e-05	63	regulation of phosphorylation	1.4e-06	2.8e-06	490	endocytic vesicle	0.00428	0.00856	49
51	Choline metabolism in cancer	2.78e-05	4.79e-05	63	regulation of small GTPase mediated signal transduction	1.67e-06	3.27e-06	201	vesicle membrane	0.00462	0.00906	95
52	TGF-beta signaling pathway	2.45e-08	1.28e-07	61	regulation of binding	1.72e-06	3.31e-06	122	immunological synapse	0.0053	0.0102	17
53	Estrogen signaling pathway	4.07e-05	6.67e-05	61	protein transport	2.7e-06	4.96e-06	639	protein serine/threonine phosphatase complex	0.00542	0.0102	23
54	Glucagon signaling pathway	0.000443	0.000561	60	negative regulation of protein metabolic process	2.65e-06	4.96e-06	266	chromatin	0.00673	0.0125	160
55	ErbB signaling pathway	9.73e-07	2.7e-06	59	regulation of cell adhesion	2.73e-06	4.96e-06	171	DNA-directed RNA polymerase complex	0.00759	0.0133	53
56	Fc gamma R-mediated phagocytosis	1.75e-06	4.07e-06	59	positive regulation of phosphorylation	5.43e-06	9.7e-06	311	nuclear DNA-directed RNA polymerase complex	0.00759	0.0133	53
57	Chronic myeloid leukemia	3.23e-10	2.69e-09	57	cellular nitrogen compound catabolic process	5.86e-06	1.03e-05	411	coated vesicle	0.00762	0.0133	115
58	Apoptosis	2.13e-06	4.63e-06	55	regulation of cell morphogenesis	6.05e-06	1.04e-05	196	intercalated disc	0.00771	0.0133	32
59	Small cell lung cancer	1.95e-05	3.54e-05	55	regulation of protein phosphorylation	6.32e-06	1.07e-05	449	cell cortex	0.00884	0.015	101
60	mRNA surveillance pathway	0.00178	0.00186	55	G1/S transition of mitotic cell cycle	8.1e-06	1.35e-05	71	cytoplasmic vesicle membrane	0.0092	0.0153	82
61	Renal cell carcinoma	3e-10	2.69e-09	54	protein polyubiquitination	8.52e-06	1.4e-05	81	spindle microtubule	0.00938	0.0154	24
62	Bacterial invasion of epithelial cells	1.02e-06	2.76e-06	54	regulation of cell migration	1.03e-05	1.66e-05	258	nucleolus	0.0096	0.0155	139
63	Biosynthesis of amino acids	1.92e-06	4.36e-06	54	negative regulation of intracellular transport	1.39e-05	2.21e-05	47	ubiquitin ligase complex	0.0102	0.0161	77
64	Peroxisome	4.74e-05	7.65e-05	53	catabolic process	1.59e-05	2.48e-05	1010	cytoplasmic vesicle part	0.0103	0.0161	86
65	Progesterone-mediated oocyte maturation	0.000424	0.000551	53	cell-substrate adhesion	1.7e-05	2.62e-05	127	DNA-directed RNA polymerase II, holoenzyme	0.0106	0.0163	48
66	Adherens junction	7.8e-07	2.52e-06	52	organelle localization	1.86e-05	2.82e-05	95	focal adhesion	0.0109	0.0165	45
67	GnRH signaling pathway	0.0009	0.00105	52	cell-matrix adhesion	2.94e-05	4.39e-05	82	microtubule organizing center	0.0126	0.0188	179
68	Gap junction	0.00184	0.00186	50	positive regulation of cell adhesion	3.09e-05	4.54e-05	84	RNA polymerase complex	0.0129	0.019	53
69	Pancreatic cancer	1.03e-07	4.12e-07	49	growth	3.27e-05	4.74e-05	463	nuclear membrane part	0.0145	0.021	5
70	Glioma	1.84e-07	6.81e-07	48	positive regulation of protein phosphorylation	3.5e-05	5e-05	297	lysosomal membrane	0.0158	0.0226	29
71	B cell receptor signaling pathway	3.52e-05	5.87e-05	48	regulation of cell shape	3.62e-05	5.03e-05	65	cell-substrate adherens junction	0.0184	0.0259	47
72	mTOR signaling pathway	2.55e-08	1.28e-07	47	establishment of organelle localization	3.62e-05	5.03e-05	57	apicolateral plasma membrane	0.0198	0.0275	8
73	Inositol phosphate metabolism	1.86e-05	3.44e-05	47	peptidyl-amino acid modification	3.88e-05	5.32e-05	366	lytic vacuole	0.0208	0.0281	163
74	Colorectal cancer	1.22e-06	3.05e-06	46	developmental growth	4.69e-05	6.34e-05	181	lysosome	0.0208	0.0281	163
75	Central carbon metabolism in cancer	4.85e-06	9.51e-06	46	protein ubiquitination	4.98e-05	6.64e-05	245	membrane coat	0.0236	0.0311	47
76	Melanoma	8.82e-05	0.000132	46	negative regulation of transferase activity	5.57e-05	7.33e-05	109	coated membrane	0.0236	0.0311	47
77	Prolactin signaling pathway	0.000844	0.001	45	protein oligomerization	5.93e-05	7.7e-05	216	cell-substrate junction	0.027	0.0346	52
78	Arrhythmogenic right ventricular cardiomyopathy (ARVC)	0.00183	0.00186	44	protein localization	6.19e-05	7.94e-05	845	cell body	0.027	0.0346	232
79	Acute myeloid leukemia	2.92e-07	1.04e-06	43	negative regulation of cell cycle	7.02e-05	8.89e-05	183	adherens junction	0.0297	0.0375	80
80	p53 signaling pathway	0.000205	0.000285	43	cell-cell junction organization	7.14e-05	8.92e-05	72	vacuolar membrane	0.03	0.0375	47
81	Adipocytokine signaling pathway	0.00182	0.00186	43	cell cycle arrest	7.88e-05	9.73e-05	142	integral to Golgi membrane	0.0315	0.0384	23
82	Glycolysis / Gluconeogenesis	0.000318	0.000424	42	regulation of GTPase activity	8.78e-05	0.000107	131	intrinsic to Golgi membrane	0.0315	0.0384	23
83	Long-term potentiation	0.000318	0.000424	42	positive regulation of transferase activity	9.77e-05	0.000116	210	membrane-bounded vesicle	0.0323	0.0389	349
84	Non-small cell lung cancer	2.13e-06	4.63e-06	41	regulation of neuron apoptotic process	9.71e-05	0.000116	117	vacuole	0.0379	0.0447	194
85	Leishmaniasis	0.00116	0.00133	40	protein modification by small protein conjugation	9.93e-05	0.000117	263	spindle pole	0.038	0.0447	35
86	Endometrial cancer	1.36e-06	3.32e-06	39	cellular protein complex assembly	0.000111	0.000129	168	peroxisomal membrane	0.0406	0.0461	31
87	Lysine degradation	1.98e-05	3.54e-05	37	protein autophosphorylation	0.00012	0.000138	125	microbody membrane	0.0406	0.0461	31
88	VEGF signaling pathway	0.00167	0.00184	37	regulation of Ras GTPase activity	0.000135	0.000153	106	kinesin complex	0.0406	0.0461	14
89	N-Glycan biosynthesis	7.86e-06	1.48e-05	36	regulation of growth	0.000145	0.000161	312	Golgi stack	0.0424	0.0476	28
90	Valine, leucine and isoleucine degradation	0.000379	0.000499	36	positive regulation of binding	0.000144	0.000161	57	microtubule organizing center part	0.0431	0.0479	41
91	Fatty acid degradation	0.0003	0.000411	33	establishment or maintenance of cell polarity	0.000149	0.000164	71	actin filament	0.0532	0.0585	31
92	Fatty acid metabolism	0.000895	0.00105	33	cell division	0.000174	0.000189	260	late endosome	0.0557	0.0603	62
93	Sphingolipid metabolism	0.00133	0.00148	31	regulation of cyclin-dependent protein kinase activity	0.000185	0.000199	45	growth cone	0.0561	0.0603	55
94	Basal transcription factors	0.00118	0.00134	29	positive regulation of catalytic activity	0.000188	0.0002	418	replication fork	0.0602	0.0639	24
95	Bladder cancer	0.00177	0.00186	27	neuron apoptotic process	0.000199	0.000208	125	clathrin-coated vesicle	0.0607	0.0639	93
96	Circadian rhythm	6.54e-05	0.000102	24	androgen receptor signaling pathway	0.0002	0.000208	30	site of polarized growth	0.0653	0.068	56
97	Citrate cycle (TCA cycle)	0.000157	0.000221	24	positive regulation of cell migration	0.000206	0.000212	156	endosome	0.0703	0.0725	306
98	Glyoxylate and dicarboxylate metabolism	0.00182	0.00186	21	regulation of organelle organization	0.000209	0.000213	288	nuclear chromosome	0.0714	0.0729	152
99	Glycosylphosphatidylinositol(GPI)-anchor biosynthesis	0.000593	0.000714	19	covalent chromatin modification	0.000217	0.000219	198	histone deacetylase complex	0.0732	0.0739	28
100	Dorso-ventral axis formation	0.000593	0.000714	19	intracellular steroid hormone receptor signaling pathway	0.000228	0.000228	58	microbody part	0.0739	0.0739	37
