## Supplemental Table S3. DE genes for "Cortical miR-709 links glutamatergic signaling to NREM sleep EEG slow waves in an activity-dependent manner"

### Sheet: Sheet1
		Primary cortical cultures			Cortical tissue
Ensemble ID	Gene Name	Log2(FC)	P-Value	adj. P-Value	Log2(FC)	P-Value	adj. P-Value	Ref-Seq probe
ENSMUSG00000025555	Farp1	-0.226721	2.67114e-07	0.000139575	0.306	0.000433	0.0479	NM_134082.3:2044
ENSMUSG00000031360	Ctps2	-1.30234	8.59159e-17	5.91101e-13	0.193	0.000715	0.0479	NM_001168571.1:1488
ENSMUSG00000052572	Dlg2	-0.173161	1.99077e-05	0.00591217	0.141	0.00386	0.131	NM_001243046.1:576
ENSMUSG00000038146	Notch3	-0.262824	0.000117621	0.024399	0.265	0.00452	0.131	NM_008716.2:550
ENSMUSG00000062908	Acadm	0.153799	0.000316499	0.046661	0.194	0.00589	0.131	NM_007382.5:536
ENSMUSG00000021665	Hexb	0.21702	0.00022675	0.0373452	0.5	0.00682	0.131	NM_010422.2:805
ENSMUSG00000026018	Ica1l	-0.175891	1.47647e-05	0.00465257	-0.057	0.0108	0.145	NM_027407.3:360
ENSMUSG00000038347	Tcte2	-0.239884	0.000274238	0.0425584	0.19	0.0108	0.145	NM_022311.2:200
ENSMUSG00000041959	S100a10	0.226693	1.78761e-05	0.00550166	0.187	0.0224	0.232	NM_009112.2:154
ENSMUSG00000022883	Robo1	-0.145391	5.04401e-05	0.0129327	0.331	0.0236	0.232	NM_019413.2:1618
ENSMUSG00000031099	Smarca1	-0.562397	5.44479e-10	9.77221e-07	0.0823	0.0248	0.232	NM_053123.4:1586
ENSMUSG00000028480	Glipr2	0.211861	5.20842e-05	0.0131904	0.608	0.0262	0.232	NM_027450.3:240
ENSMUSG00000032344	Mb21d1	-1.14141	3.9181e-08	2.41401e-05	0.421	0.0284	0.232	NM_173386.4:1068
ENSMUSG00000020747	Tmem94	-0.165837	7.1749e-05	0.0166393	0.0996	0.0334	0.232	NM_028014.3:3620
ENSMUSG00000003279	Dlgap1	-0.151294	2.19027e-05	0.00645815	0.272	0.0337	0.232	NM_027712.3:1654
ENSMUSG00000021820	Camk2g	-0.101098	0.000110275	0.0232254	-0.174	0.0356	0.232	NM_001039139.2:192
ENSMUSG00000039542	Ncam1	-0.157423	6.29754e-05	0.0148595	0.163	0.0358	0.232	NM_001113204.1:740
ENSMUSG00000025427	Rnf165	-0.194015	2.72824e-06	0.0010829	0.206	0.0364	0.232	NM_001164504.1:905
ENSMUSG00000032589	Bsn	-0.450489	5.74579e-06	0.00204471	0.147	0.0424	0.258	NM_007567.2:10324
ENSMUSG00000026959	Grin1	-0.143569	5.42218e-05	0.0136195	-0.0612	0.0444	0.258	NM_008169.2:492
ENSMUSG00000041014	Nrg3	-0.274412	1.98668e-06	0.000804021	-0.0661	0.0504	0.261	NM_001190187.1:1532
ENSMUSG00000071424	Grid2	-1.43825	5.04721e-10	9.4704e-07	0.252	0.0522	0.261	NM_008167.2:660
ENSMUSG00000023800	Tiam2	-0.165674	0.000125971	0.0257764	0.142	0.0537	0.261	NM_011878.2:3676
ENSMUSG00000035392	Dennd1a	-0.162087	0.000170111	0.0315301	0.0945	0.0542	0.261	NM_146122.3:960
ENSMUSG00000069670	Nkain2	-0.244197	1.41009e-08	1.07793e-05	0.228	0.0545	0.261	NM_001013411.2:190
ENSMUSG00000059923	Grb2	-0.107456	3.63519e-05	0.00993779	0.0968	0.0596	0.264	NM_008163.4:658
ENSMUSG00000034040	Wbscr17	-0.524028	7.35542e-10	1.12456e-06	0.261	0.0642	0.264	NM_145218.3:1912
ENSMUSG00000026575	Nme7	-0.383445	1.37088e-07	7.8597e-05	0.127	0.0662	0.264	NM_138314.3:442
ENSMUSG00000044912	Syt16	-0.656205	8.41854e-11	1.93065e-07	0.0923	0.0762	0.276	NM_172804.2:1502
ENSMUSG00000064210	Ano6	-0.253739	5.69402e-07	0.000261166	0.148	0.0765	0.276	NM_175344.4:830
ENSMUSG00000026341	Actr3	-0.128829	2.91095e-06	0.00113362	0.0897	0.0787	0.276	NM_001205385.1:360
ENSMUSG00000030315	Vgll4	-0.215232	2.12919e-06	0.000853329	0.127	0.0812	0.276	NM_177683.2:1018
ENSMUSG00000062995	Ica1	-0.148802	5.47624e-05	0.0136195	0.12	0.0824	0.276	NM_010492.3:854
ENSMUSG00000030376	Slc8a2	-0.185089	6.14328e-05	0.0147439	0.167	0.0857	0.276	NM_148946.2:2115
ENSMUSG00000039683	Sdk1	-0.502531	1.13709e-06	0.000489427	0.126	0.0878	0.276	NM_177879.5:5225
ENSMUSG00000032735	Ablim3	-0.124398	0.000223229	0.0371568	0.219	0.0883	0.276	NM_198649.3:1105
ENSMUSG00000045967	Gpr158	-0.389706	3.69133e-06	0.00139796	-0.105	0.0885	0.276	NM_001004761.1:2140
ENSMUSG00000053025	Sv2b	-0.480953	4.29264e-09	4.02728e-06	0.16	0.101	0.294	NM_153579.4:1396
ENSMUSG00000003378	Grik5	-0.283583	6.06463e-09	5.44235e-06	0.109	0.103	0.294	NM_008168.2:2772
ENSMUSG00000041729	Coro2b	-0.260931	3.09033e-08	2.0249e-05	-0.0839	0.106	0.294	NM_175484.3:1634
ENSMUSG00000035653	Lrfn5	-0.121657	0.000263107	0.0414543	0.122	0.108	0.294	NM_178714.4:1835
ENSMUSG00000026240	Cops7b	-0.202276	1.16616e-05	0.00385114	0.074	0.109	0.294	NM_172974.2:594
ENSMUSG00000022416	Cacna1i	-0.381544	1.9594e-06	0.000804021	-0.106	0.11	0.294	NM_001044308.2:3786
ENSMUSG00000061576	Dpp6	-0.123723	0.000158683	0.0306095	0.127	0.112	0.295	NM_001136060.2:1882
ENSMUSG00000039488	Cntn5	-0.406328	4.28461e-07	0.000205661	0.143	0.114	0.295	NM_001033359.2:505
ENSMUSG00000039809	Gabbr2	-0.471615	2.65454e-09	2.80973e-06	0.116	0.118	0.299	NM_001081141.1:2290
ENSMUSG00000062202	Btbd9	-0.15886	7.6503e-06	0.00265137	0.101	0.128	0.306	NM_027060.1:495
ENSMUSG00000021420	Fars2	-0.648988	1.39357e-08	1.07793e-05	0.0843	0.139	0.323	NM_001039189.1:1116
ENSMUSG00000026163	Sphkap	-0.287177	5.14858e-06	0.00186433	0.135	0.141	0.323	NM_172430.3:1812
ENSMUSG00000008496	Pou2f2	-0.724764	7.3585e-09	6.28241e-06	0.15	0.142	0.323	NM_001163556.1:52
ENSMUSG00000056073	Grik2	-0.15107	0.000107708	0.022801	0.0877	0.154	0.338	NM_010349.2:2565
ENSMUSG00000048915	Efna5	-0.50543	9.84172e-08	5.72206e-05	-0.201	0.157	0.338	NM_207654.2:1130
ENSMUSG00000068205	Macrod2	-0.490947	8.10532e-10	1.15609e-06	0.0759	0.159	0.338	NM_001013802.3:292
ENSMUSG00000022523	Fgf12	-0.476442	9.32981e-09	7.70269e-06	-0.0482	0.17	0.345	NM_001276419.1:632
ENSMUSG00000029640	Usp12	-0.198487	7.14738e-07	0.0003207	0.0396	0.184	0.354	NM_011669.3:1080
ENSMUSG00000062257	Opcml	-0.339678	7.45731e-09	6.28241e-06	0.0702	0.185	0.354	NM_177906.4:702
ENSMUSG00000059173	Pde1a	-0.557221	8.36685e-10	1.15609e-06	0.154	0.198	0.37	NM_001159582.1:1165
ENSMUSG00000040855	Reps2	-0.189932	0.00017033	0.0315301	0.0779	0.201	0.37	NM_178256.3:5990
ENSMUSG00000052387	Trpm3	-0.625414	2.76166e-07	0.000140743	-0.215	0.205	0.371	NM_177341.4:495
ENSMUSG00000038587	Akap12	0.141965	6.0189e-05	0.0147018	0.0674	0.222	0.397	NM_031185.3:4508
ENSMUSG00000025429	Pstpip2	-0.678788	5.47685e-05	0.0136195	-0.158	0.245	0.426	NM_013831.4:868
ENSMUSG00000063887	Nlgn1	-0.240919	4.65149e-06	0.00171441	0.0735	0.259	0.439	NM_138666.3:1028
ENSMUSG00000034813	Grip1	-0.187053	2.56918e-05	0.00726408	0.125	0.262	0.439	NR_102387.1:602
ENSMUSG00000046159	Chrm3	-0.592887	2.92718e-07	0.000145583	0.0673	0.299	0.493	NM_033269.2:1790
ENSMUSG00000019889	Ptprk	-0.532047	1.14239e-09	1.46611e-06	0.0425	0.302	0.493	NM_008983.2:534
ENSMUSG00000041649	Klf8	-0.507069	8.40184e-10	1.15609e-06	0.0554	0.327	0.522	NM_173780.4:770
ENSMUSG00000026017	Carf	-0.292921	6.98859e-06	0.00244482	-0.0906	0.335	0.528	NM_139150.5:698
ENSMUSG00000037890	Wdr19	-0.657082	5.74252e-10	9.87714e-07	-0.072	0.343	0.532	NM_153391.2:196
ENSMUSG00000066643	Wdr35	-0.237395	1.90258e-05	0.00573275	0.0707	0.346	0.532	NM_001159527.1:1562
ENSMUSG00000008658	Rbfox1	-0.28693	6.20927e-07	0.000281669	-0.0701	0.354	0.532	NM_021477.5:2376
ENSMUSG00000030401	Rtn2	-0.310317	3.18606e-09	3.20782e-06	0.0192	0.357	0.532	NM_001025364.2:395
ENSMUSG00000044117	2900011O08Rik	-0.546666	3.60344e-12	1.33535e-08	0.0362	0.36	0.532	NM_144518.3:1264
ENSMUSG00000048078	Tenm4	-0.281236	9.63983e-05	0.0210546	0.0485	0.392	0.565	NM_011858.3:7902
ENSMUSG00000029088	Kcnip4	-0.889593	2.44445e-12	1.12119e-08	0.0755	0.43	0.609	NM_001199242.1:592
ENSMUSG00000036104	Rab3gap1	-0.632145	9.00183e-12	2.65425e-08	0.0205	0.431	0.609	NM_178690.4:1050
ENSMUSG00000035314	Gdpd5	-3.47746	7.27047e-19	1.65929e-14	-0.0486	0.442	0.616	NM_201352.2:1426
ENSMUSG00000034656	Cacna1a	-0.204889	0.000300623	0.0451719	-0.0301	0.463	0.639	NM_007578.3:1655
ENSMUSG00000033373	Fntb	-0.343747	2.0799e-08	1.45522e-05	-0.0474	0.507	0.687	NM_145927.2:505
ENSMUSG00000023033	Scn8a	-0.246432	1.36047e-05	0.00435351	0.0886	0.517	0.693	NM_011323.3:1192
ENSMUSG00000033361	Prrg3	0.22976	0.000147167	0.0290092	0.0201	0.59	0.775	NM_001081135.2:195
ENSMUSG00000102252	Snrpn	-0.126925	8.49115e-06	0.00289682	0.0281	0.621	0.8	NM_013670.3:768
ENSMUSG00000025551	Fgf14	-0.196852	0.00034199	0.0485336	-0.0239	0.627	0.801	NM_207667.3:692
ENSMUSG00000031906	Smpd3	-0.25944	7.30625e-08	4.37104e-05	-0.0351	0.66	0.834	NM_021491.3:1578
ENSMUSG00000060882	Kcnd2	-0.206772	0.000154665	0.0301159	-0.0155	0.674	0.838	NM_019697.3:860
ENSMUSG00000031189	Aff2	-0.946969	2.49674e-09	2.71225e-06	0.0418	0.675	0.838	NM_008032.3:1488
ENSMUSG00000037606	Osbpl5	-0.457819	1.17203e-09	1.46611e-06	0.0304	0.695	0.854	NM_001199227.1:1552
ENSMUSG00000039419	Cntnap2	-0.380002	1.66042e-07	9.38935e-05	0.0141	0.758	0.907	NM_001004357.2:3985
ENSMUSG00000029673	Auts2	-0.149504	3.72584e-05	0.00999138	0.0177	0.799	0.948	NM_177047.3:758
ENSMUSG00000004415	Col26a1	-0.999628	1.18855e-11	3.06647e-08	-0.0411	0.809	0.948	NM_024474.2:2494
ENSMUSG00000049252	Lrp1b	-1.32776	9.97945e-10	1.32888e-06	0.0252	0.814	0.948	NM_053011.2:1872
ENSMUSG00000045083	Lingo2	-0.276697	1.79924e-05	0.00550166	-0.0212	0.863	0.994	NM_001166000.1:1147
ENSMUSG00000024245	Tmem178	-0.210107	0.00021668	0.0367563	-0.0151	0.868	0.994	NM_026516.2:413
ENSMUSG00000058070	Eml1	-0.201393	1.30353e-05	0.00420388	-0.00857	0.89	0.997	NM_001043336.2:922
ENSMUSG00000061911	Myt1l	-0.14181	2.26639e-05	0.00660367	-0.0136	0.902	0.997	NM_001093775.1:1746
ENSMUSG00000096914	Galntl6	-0.254867	0.000187498	0.0336518	-0.0116	0.904	0.997	NM_175032.3:595
ENSMUSG00000022112	Gpc5	-0.375785	3.84754e-06	0.00144388	0.00855	0.915	0.997	NM_175500.4:1355
ENSMUSG00000032489	Kif9	-0.439964	0.000320678	0.0469418	-0.0114	0.928	0.999	NM_010628.3:2192
ENSMUSG00000004637	Wwox	-0.965974	1.70344e-12	8.78976e-09	-0.0043	0.94	0.999	NM_019573.3:262
ENSMUSG00000046157	Tmem229b	-0.405652	1.36546e-09	1.61047e-06	0.00531	0.948	0.999	NM_178745.4:545
ENSMUSG00000011751	Sptbn4	-0.328705	2.96343e-08	1.97307e-05	-0.0017	0.951	0.999	NM_001199234.1:3584
ENSMUSG00000079418	Atg4a	-1.1968	7.06994e-10	1.12249e-06	-0.00268	0.963	0.999	NM_174875.3:410
ENSMUSG00000052949	Rnf157	-0.102615	0.000102154	0.0218493	0.00177	0.971	0.999	NM_027258.1:266
ENSMUSG00000021219	Rgs6	-0.296884	2.36681e-07	0.000126886	-0.00228	0.979	0.999	NM_015812.3:1212
ENSMUSG00000040640	Erc2	-0.129004	2.52964e-05	0.00720161	-0.00111	0.98	0.999	NM_177814.5:615
ENSMUSG00000063063	Ctnna2	-1.46869	1.76441e-17	2.42782e-13	0.00137	0.986	0.999	NM_009819.2:2875
ENSMUSG00000002416	Ndufb2	-0.206358	0.000186073	0.033542	0.00013	0.998	0.999	NM_026612.3:232
ENSMUSG00000051527	Usp29	-0.435471	1.49111e-08	1.11914e-05	-7.23e-05	0.999	0.999	NM_021323.2:1016
ENSMUSG00000039801	2410089E03Rik	-0.273123	4.53778e-07	0.00021531	--	--	--	--
ENSMUSG00000040282	BC052040	-0.287548	1.51261e-06	0.000630714	--	--	--	--
ENSMUSG00000085133	B930095G15Rik	-0.231882	1.46728e-05	0.00465257	--	--	--	--
ENSMUSG00000106694	Gm42894	-0.591756	5.95849e-05	0.0146409	--	--	--	--

### Sheet: Sheet2
	Gene name	Gene name	Fold_Change	P.Value	FDR						Gene name	Linear fold change	P-value	BH.p.value	probe.ID
	2410089E03Rik										2900011O08Rik	1.11	0.203	0.359	NM_144518.3:1264
	2900011O08Rik	2900011O08Rik	1.11	0.203	0.359	NM_144518.3:1264					Ablim3	1.25	0.0737	0.273	NM_198649.3:1105
	Ablim3	Ablim3	1.25	0.0737	0.273	NM_198649.3:1105					Acadm	1.24	0.0224	0.273	NM_007382.5:536
	Acadm	Acadm	1.24	0.0224	0.273	NM_007382.5:536					Actr3	1.15	0.101	0.273	NM_001205385.1:360
	Actr3	Actr3	1.15	0.101	0.273	NM_001205385.1:360					Aff2	1.11	0.278	0.392	NM_008032.3:1488
	Aff2	Aff2	1.11	0.278	0.392	NM_008032.3:1488					Akap12	1.14	0.116	0.273	NM_031185.3:4508
	Akap12	Akap12	1.14	0.116	0.273	NM_031185.3:4508					Ank3	1	0.99	0.99	NM_009670.4:906
	Ano6	Ano6	1.2	0.05	0.273	NM_175344.4:830					Anks1b	1.16	0.0829	0.273	NM_001177397.1:1002
	Atg4a	Atg4a	1.08	0.386	0.487	NM_174875.3:410					Ano6	1.2	0.05	0.273	NM_175344.4:830
	Auts2	Auts2	1.1	0.302	0.409	NM_177047.3:758					Arl15	1.15	0.173	0.324	NM_172595.4:130
	B930095G15Rik										Atg4a	1.08	0.386	0.487	NM_174875.3:410
	BC052040										Auts2	1.1	0.302	0.409	NM_177047.3:758
	Bsn	Bsn	1.19	0.0742	0.273	NM_007567.2:10324					Bcas3	1.1	0.262	0.387	NM_001166643.1:452
	Btbd9	Btbd9	1.16	0.0861	0.273	NM_027060.1:495					Bsn	1.19	0.0742	0.273	NM_007567.2:10324
	Cacna1a	Cacna1a	1.06	0.425	0.522	NM_007578.3:1655					Btbd9	1.16	0.0861	0.273	NM_027060.1:495
	Cacna1i	Cacna1i	1	0.938	0.952	NM_001044308.2:3786					Cacna1a	1.06	0.425	0.522	NM_007578.3:1655
	Camk2g	Camk2g	0.959	0.593	0.655	NM_001039139.2:192					Cacna1i	1	0.938	0.952	NM_001044308.2:3786
	Carf	Carf	1.02	0.86	0.886	NM_139150.5:698					Camk2g	0.959	0.593	0.655	NM_001039139.2:192
	Chrm3	Chrm3	1.13	0.175	0.324	NM_033269.2:1790					Camkmt	1.14	0.0913	0.273	NM_028576.2:238
	Cntn5	Cntn5	1.2	0.0578	0.273	NM_001033359.2:505					Carf	1.02	0.86	0.886	NM_139150.5:698
	Cntnap2	Cntnap2	1.09	0.259	0.387	NM_001004357.2:3985					Cdh13	1.32	0.0819	0.273	NM_019707.4:778
	Col26a1	Col26a1	1.06	0.656	0.709	NM_024474.2:2494					Cdkl2	1.16	0.0773	0.273	NM_001276315.1:1312
	Cops7b	Cops7b	1.14	0.119	0.273	NM_172974.2:594					Chrm3	1.13	0.175	0.324	NM_033269.2:1790
	Coro2b	Coro2b	1.02	0.789	0.826	NM_175484.3:1634					Cntn5	1.2	0.0578	0.273	NM_001033359.2:505
	Ctnna2	Ctnna2	1.08	0.353	0.455	NM_009819.2:2875					Cntnap2	1.09	0.259	0.387	NM_001004357.2:3985
	Ctps2	Ctps2	1.23	0.0331	0.273	NM_001168571.1:1488					Col26a1	1.06	0.656	0.709	NM_024474.2:2494
	Dennd1a	Dennd1a	1.16	0.0925	0.273	NM_146122.3:960					Cops7b	1.14	0.119	0.273	NM_172974.2:594
	Dlg2	Dlg2	1.19	0.0409	0.273	NM_001243046.1:576					Coro2b	1.02	0.789	0.826	NM_175484.3:1634
	Dlgap1	Dlgap1	1.29	0.0107	0.273	NM_027712.3:1654					Csrp1	1.07	0.233	0.377	NM_007791.5:166
	Dpp6	Dpp6	1.18	0.0501	0.273	NM_001136060.2:1882					Ctnna2	1.08	0.353	0.455	NM_009819.2:2875
	Efna5	Efna5	0.94	0.506	0.6	NM_207654.2:1130					Ctps2	1.23	0.0331	0.273	NM_001168571.1:1488
	Eml1	Eml1	1.08	0.268	0.387	NM_001043336.2:922					Dbpht2	1.21	0.104	0.273	NM_198866.2:2046
	Erc2	Erc2	1.08	0.323	0.431	NM_177814.5:615					Dennd1a	1.16	0.0925	0.273	NM_146122.3:960
	Farp1	Farp1	1.33	0.00523	0.273	NM_134082.3:2044					Dlg2	1.19	0.0409	0.273	NM_001243046.1:576
	Fars2	Fars2	1.16	0.106	0.273	NM_001039189.1:1116					Dlgap1	1.29	0.0107	0.273	NM_027712.3:1654
	Fgf12	Fgf12	1.05	0.557	0.644	NM_001276419.1:632					Dock4	1.28	0.0447	0.273	NM_172803.2:1404
	Fgf14	Fgf14	1.06	0.433	0.526	NM_207667.3:692					Dpp6	1.18	0.0501	0.273	NM_001136060.2:1882
	Fntb	Fntb	1.05	0.554	0.644	NM_145927.2:505					Efna5	0.94	0.506	0.6	NM_207654.2:1130
	Gabbr2	Gabbr2	1.17	0.103	0.273	NM_001081141.1:2290					Eif4g3	1.09	0.267	0.387	NM_001256198.1:4612
	Galntl6	Galntl6	1.07	0.418	0.519	NM_175032.3:595					Eml1	1.08	0.268	0.387	NM_001043336.2:922
	Gdpd5	Garnl3	0.998	0.986	0.99	NM_178888.4:410					Erc2	1.08	0.323	0.431	NM_177814.5:615
	Glipr2	Gdpd5	1.05	0.575	0.654	NM_201352.2:1426					Esyt1	1.15	0.133	0.285	NM_011843.2:2110
	Gm42894	Glipr2	1.65	0.0354	0.273	NM_027450.3:240					Evl	1.14	0.113	0.273	NM_001163394.1:1576
	Gpc5	Gpc5	1.1	0.337	0.442	NM_175500.4:1355					Farp1	1.33	0.00523	0.273	NM_134082.3:2044
	Gpr158	Gpr158	1.01	0.932	0.952	NM_001004761.1:2140					Fars2	1.16	0.106	0.273	NM_001039189.1:1116
	Grb2	Grb2	1.16	0.112	0.273	NM_008163.4:658					Fgf12	1.05	0.557	0.644	NM_001276419.1:632
	Grid2	Grid2	1.29	0.0455	0.273	NM_008167.2:660					Fgf14	1.06	0.433	0.526	NM_207667.3:692
	Grik2	Grik2	1.15	0.102	0.273	NM_010349.2:2565					Fntb	1.05	0.554	0.644	NM_145927.2:505
	Grik5	Grik5	1.17	0.0892	0.273	NM_008168.2:2772					Gabbr2	1.17	0.103	0.273	NM_001081141.1:2290
	Grin1	Grin1	1.04	0.592	0.655	NM_008169.2:492					Galntl6	1.07	0.418	0.519	NM_175032.3:595
	Grip1	Grip1	1.18	0.0747	0.273	NR_102387.1:602					Garnl3	0.998	0.986	0.99	NM_178888.4:410
	Hexb	Hexb	1.55	0.0211	0.273	NM_010422.2:805					Gdpd5	1.05	0.575	0.654	NM_201352.2:1426
	Ica1	Ica1	1.04	0.581	0.654	NM_010492.3:854					Glipr2	1.65	0.0354	0.273	NM_027450.3:240
	Ica1l	Ica1l	1.18	0.0556	0.273	NM_027407.3:360					Gpc5	1.1	0.337	0.442	NM_175500.4:1355
	Kcnd2	Kcnd2	1.07	0.35	0.455	NM_019697.3:860					Gpr158	1.01	0.932	0.952	NM_001004761.1:2140
	Kcnip4	Kcnip4	1.15	0.203	0.359	NM_001199242.1:592					Grb2	1.16	0.112	0.273	NM_008163.4:658
	Kif9	Kif9	1.05	0.58	0.654	NM_010628.3:2192					Grid2	1.29	0.0455	0.273	NM_008167.2:660
	Klf8	Klf8	1.12	0.122	0.273	NM_173780.4:770					Grik2	1.15	0.102	0.273	NM_010349.2:2565
	Lingo2	Lingo2	1.07	0.596	0.655	NM_001166000.1:1147					Grik5	1.17	0.0892	0.273	NM_008168.2:2772
	Lrfn5	Lrfn5	1.18	0.106	0.273	NM_178714.4:1835					Grin1	1.04	0.592	0.655	NM_008169.2:492
	Lrp1b	Lrp1b	1.1	0.263	0.387	NM_053011.2:1872					Grip1	1.18	0.0747	0.273	NR_102387.1:602
	Macrod2	Macrod2	1.14	0.134	0.285	NM_001013802.3:292					Hexb	1.55	0.0211	0.273	NM_010422.2:805
	Mb21d1	Mb21d1	1.4	0.0164	0.273	NM_173386.4:1068					Ica1	1.04	0.581	0.654	NM_010492.3:854
	Myt1l	Myt1l	1.08	0.325	0.431	NM_001093775.1:1746					Ica1l	1.18	0.0556	0.273	NM_027407.3:360
	Ncam1	Ncam1	1.21	0.0389	0.273	NM_001113204.1:740					Kcnd2	1.07	0.35	0.455	NM_019697.3:860
	Ndufb2	Ndufb2	1.08	0.234	0.377	NM_026612.3:232					Kcnip4	1.15	0.203	0.359	NM_001199242.1:592
	Nkain2	Nkain2	1.27	0.0671	0.273	NM_001013411.2:190					Kif9	1.05	0.58	0.654	NM_010628.3:2192
	Nlgn1	Nlgn1	1.14	0.148	0.301	NM_138666.3:1028					Klf8	1.12	0.122	0.273	NM_173780.4:770
	Nme7	Nme7	1.18	0.0965	0.273	NM_138314.3:442					Lingo2	1.07	0.596	0.655	NM_001166000.1:1147
	Notch3	Notch3	1.29	0.0121	0.273	NM_008716.2:550					Lrfn5	1.18	0.106	0.273	NM_178714.4:1835
	Nrg3	Nrg3	1.04	0.649	0.707	NM_001190187.1:1532					Lrp1b	1.1	0.263	0.387	NM_053011.2:1872
	Opcml	Opcml	1.14	0.168	0.324	NM_177906.4:702					Lypd6b	0.896	0.363	0.463	NM_027990.3:714
	Osbpl5	Osbpl5	1.1	0.17	0.324	NM_001199227.1:1552					Macrod2	1.14	0.134	0.285	NM_001013802.3:292
	Pde1a	Pde1a	1.2	0.14	0.289	NM_001159582.1:1165					Mapt	1.12	0.172	0.324	NM_001038609.2:1202
	Pou2f2	Pou2f2	1.2	0.11	0.273	NM_001163556.1:52					Mb21d1	1.4	0.0164	0.273	NM_173386.4:1068
	Prrg3	Prrg3	1.1	0.267	0.387	NM_001081135.2:195					Mpc2	1.14	0.115	0.273	NM_027430.2:512
	Pstpip2	Pstpip2	0.973	0.796	0.827	NM_013831.4:868					Myo1c	1.33	0.00775	0.273	NM_008659.3:2915
	Ptprk	Ptprk	1.11	0.14	0.289	NM_008983.2:534					Myt1l	1.08	0.325	0.431	NM_001093775.1:1746
	Rab3gap1	Rab3gap1	1.1	0.257	0.387	NM_178690.4:1050					Ncam1	1.21	0.0389	0.273	NM_001113204.1:740
	Rbfox1	Rbfox1	1.03	0.684	0.733	NM_021477.5:2376					Ndufb2	1.08	0.234	0.377	NM_026612.3:232
	Reps2	Reps2	1.14	0.103	0.273	NM_178256.3:5990					Nkain2	1.27	0.0671	0.273	NM_001013411.2:190
	Rgs6	Rgs6	1.08	0.435	0.526	NM_015812.3:1212					Nlgn1	1.14	0.148	0.301	NM_138666.3:1028
	Rnf157	Rnf157	1.08	0.286	0.399	NM_027258.1:266					Nme7	1.18	0.0965	0.273	NM_138314.3:442
	Rnf165	Rnf165	1.24	0.0544	0.273	NM_001164504.1:905					Notch3	1.29	0.0121	0.273	NM_008716.2:550
	Robo1	Robo1	1.36	0.0322	0.273	NM_019413.2:1618					Nrg3	1.04	0.649	0.707	NM_001190187.1:1532
	Rtn2	Rtn2	1.1	0.26	0.387	NM_001025364.2:395					Nrxn3	1.09	0.278	0.392	NM_001198587.1:6110
	S100a10	S100a10	1.23	0.0348	0.273	NM_009112.2:154					Nsf	1.15	0.0857	0.273	NM_008740.2:395
	Scn8a	Scn8a	1.15	0.213	0.36	NM_011323.3:1192					Ntm	1.13	0.17	0.324	NM_172290.3:642
	Sdk1	Sdk1	1.17	0.115	0.273	NM_177879.5:5225					Opcml	1.14	0.168	0.324	NM_177906.4:702
	Slc8a2	Slc8a2	1.21	0.0862	0.273	NM_148946.2:2115					Osbpl5	1.1	0.17	0.324	NM_001199227.1:1552
	Smarca1	Smarca1	1.15	0.115	0.273	NM_053123.4:1586					Pde1a	1.2	0.14	0.289	NM_001159582.1:1165
	Smpd3	Smpd3	1.06	0.497	0.595	NM_021491.3:1578					Pik3cd	1.21	0.0575	0.273	NM_001029837.2:1332
	Snrpn	Snrpn	1.1	0.239	0.381	NM_013670.3:768					Pou2f2	1.2	0.11	0.273	NM_001163556.1:52
	Sphkap	Sphkap	1.18	0.115	0.273	NM_172430.3:1812					Ppm1e	1.18	0.0706	0.273	NM_177167.4:1508
	Sptbn4	Sptbn4	1.08	0.29	0.4	NM_001199234.1:3584					Prrg3	1.1	0.267	0.387	NM_001081135.2:195
	Sv2b	Sv2b	1.21	0.0699	0.273	NM_153579.4:1396					Psmf1	1.12	0.182	0.33	NM_212446.1:2294
	Syt16	Syt16	1.15	0.126	0.276	NM_172804.2:1502					Pstpip2	0.973	0.796	0.827	NM_013831.4:868
	Tcte2	Tcte2	1.23	0.0428	0.273	NM_022311.2:200					Ptk2	1.1	0.177	0.324	NM_007982.2:1060
	Tenm4	Tenm4	1.12	0.213	0.36	NM_011858.3:7902					Ptprk	1.11	0.14	0.289	NM_008983.2:534
	Tiam2	Tiam2	1.19	0.0632	0.273	NM_011878.2:3676					Rab3gap1	1.1	0.257	0.387	NM_178690.4:1050
	Tmem178	Tmem178	1.06	0.399	0.499	NM_026516.2:413					Rbfox1	1.03	0.684	0.733	NM_021477.5:2376
	Tmem229b	Tmem229b	1.09	0.267	0.387	NM_178745.4:545					Reps2	1.14	0.103	0.273	NM_178256.3:5990
	Tmem94	Tmem94	1.16	0.0875	0.273	NM_028014.3:3620					Rgs6	1.08	0.435	0.526	NM_015812.3:1212
	Trpm3	Trpm3	0.93	0.542	0.637	NM_177341.4:495					Rnf157	1.08	0.286	0.399	NM_027258.1:266
	Usp12	Usp12	1.11	0.207	0.36	NM_011669.3:1080					Rnf165	1.24	0.0544	0.273	NM_001164504.1:905
	Usp29	Usp29	1.08	0.302	0.409	NM_021323.2:1016					Robo1	1.36	0.0322	0.273	NM_019413.2:1618
	Vgll4	Vgll4	1.18	0.0678	0.273	NM_177683.2:1018					Rtn2	1.1	0.26	0.387	NM_001025364.2:395
	Wbscr17	Wbscr17	1.31	0.0674	0.273	NM_145218.3:1912					S100a10	1.23	0.0348	0.273	NM_009112.2:154
	Wdr19	Wdr19	1.03	0.693	0.736	NM_153391.2:196					Scn8a	1.15	0.213	0.36	NM_011323.3:1192
	Wdr35	Wdr35	1.14	0.121	0.273	NM_001159527.1:1562					Sdk1	1.17	0.115	0.273	NM_177879.5:5225
	Wwox	Wwox	1.08	0.225	0.372	NM_019573.3:262					Serinc2	1.11	0.215	0.36	NM_172702.3:364
											Slc8a2	1.21	0.0862	0.273	NM_148946.2:2115
											Smarca1	1.15	0.115	0.273	NM_053123.4:1586
											Smpd3	1.06	0.497	0.595	NM_021491.3:1578
											Snrpn	1.1	0.239	0.381	NM_013670.3:768
											Sphkap	1.18	0.115	0.273	NM_172430.3:1812
											Sptbn4	1.08	0.29	0.4	NM_001199234.1:3584
											Sv2b	1.21	0.0699	0.273	NM_153579.4:1396
											Syt16	1.15	0.126	0.276	NM_172804.2:1502
											Tbce	1.02	0.741	0.781	NM_178337.2:996
											Tcte2	1.23	0.0428	0.273	NM_022311.2:200
											Tenm4	1.12	0.213	0.36	NM_011858.3:7902
											Tiam2	1.19	0.0632	0.273	NM_011878.2:3676
											Tmem178	1.06	0.399	0.499	NM_026516.2:413
											Tmem229b	1.09	0.267	0.387	NM_178745.4:545
											Tmem94	1.16	0.0875	0.273	NM_028014.3:3620
											Trpm3	0.93	0.542	0.637	NM_177341.4:495
											Usp12	1.11	0.207	0.36	NM_011669.3:1080
											Usp29	1.08	0.302	0.409	NM_021323.2:1016
											Vgll4	1.18	0.0678	0.273	NM_177683.2:1018
											Wbscr17	1.31	0.0674	0.273	NM_145218.3:1912
											Wdr19	1.03	0.693	0.736	NM_153391.2:196
											Wdr35	1.14	0.121	0.273	NM_001159527.1:1562
											Wwox	1.08	0.225	0.372	NM_019573.3:262
