## Supplemental Table S4. Hub genes for "Cortical miR-709 links glutamatergic signaling to NREM sleep EEG slow waves in an activity-dependent manner"

### Sheet: Sheet1
Module	HubGeneID	HubGeneName	HubGeneKIM	HubGeneKME
green	ENSMUSG00000004415	Col26a1	78.453	0.990983
green	ENSMUSG00000044117	2900011O08Rik	80.7747	0.989064
green	ENSMUSG00000063063	Ctnna2	73.9543	0.985677
green	ENSMUSG00000044912	Syt16	81.761	0.985336
green	ENSMUSG00000036104	Rab3gap1	74.9908	0.985272
green	ENSMUSG00000041649	Klf8	81.704	0.984807
green	ENSMUSG00000037606	Osbpl5	72.782	0.984661
green	ENSMUSG00000059173	Pde1a	75.0592	0.983256
green	ENSMUSG00000033373	Fntb	71.7222	0.982655
green	ENSMUSG00000035314	Gdpd5	73.3562	0.981156
green	ENSMUSG00000068205	Macrod2	79.2969	0.980101
green	ENSMUSG00000031099	Smarca1	82.9535	0.979153
green	ENSMUSG00000071424	Grid2	80.6548	0.97793
green	ENSMUSG00000034040	Wbscr17	81.5873	0.97683
green	ENSMUSG00000046157	Tmem229b	77.2091	0.976104
green	ENSMUSG00000031360	Ctps2	73.1424	0.97453
green	ENSMUSG00000039809	Gabbr2	83.115	0.974119
green	ENSMUSG00000039488	Cntn5	71.8893	0.973611
green	ENSMUSG00000032344	Mb21d1	80.3281	0.973426
green	ENSMUSG00000019889	Ptprk	85.6452	0.972904
green	ENSMUSG00000008496	Pou2f2	81.4653	0.972769
green	ENSMUSG00000031906	Smpd3	76.4584	0.970615
green	ENSMUSG00000029088	Kcnip4	65.2535	0.969977
green	ENSMUSG00000025555	Farp1	82.9322	0.968888
green	ENSMUSG00000069670	Nkain2	74.5583	0.968847
green	ENSMUSG00000062257	Opcml	80.704	0.966175
green	ENSMUSG00000003378	Grik5	64.9717	0.965033
green	ENSMUSG00000031189	Aff2	76.8895	0.96441
green	ENSMUSG00000037890	Wdr19	83.0407	0.961676
green	ENSMUSG00000022112	Gpc5	60.1892	0.958356
green	ENSMUSG00000022607	Ptk2	61.8901	0.956062
green	ENSMUSG00000063887	Nlgn1	67.3211	0.953415
green	ENSMUSG00000004637	Wwox	68.9015	0.951322
green	ENSMUSG00000026575	Nme7	66.2564	0.950327
green	ENSMUSG00000029064	Gnb1	61.9459	0.950094
green	ENSMUSG00000022523	Fgf12	77.3659	0.949883
green	ENSMUSG00000064210	Ano6	70.0113	0.949687
green	ENSMUSG00000059923	Grb2	61.009	0.949372
green	ENSMUSG00000052387	Trpm3	69.9729	0.948108
green	ENSMUSG00000048915	Efna5	72.0218	0.947709
green	ENSMUSG00000030401	Rtn2	58.475	0.94626
green	ENSMUSG00000049252	Lrp1b	66.5449	0.941907
green	ENSMUSG00000021820	Camk2g	68.2266	0.940619
green	ENSMUSG00000006304	Arpc2	62.7958	0.939654
green	ENSMUSG00000039419	Cntnap2	67.3213	0.937828
green	ENSMUSG00000052949	Rnf157	54.697	0.937518
green	ENSMUSG00000021420	Fars2	61.45	0.937227
green	ENSMUSG00000032735	Ablim3	53.8583	0.934766
green	ENSMUSG00000041729	Coro2b	58.9531	0.931387
green	ENSMUSG00000062202	Btbd9	65.0516	0.930586
green	ENSMUSG00000026341	Actr3	63.768	0.930521
green	ENSMUSG00000051527	Usp29	68.6853	0.930426
green	ENSMUSG00000029640	Usp12	63.4404	0.928061
green	ENSMUSG00000026765	Lypd6b	54.0508	0.927094
green	ENSMUSG00000053025	Sv2b	61.7706	0.926847
green	ENSMUSG00000053838	Nudcd3	55.4163	0.925421
green	ENSMUSG00000042302	Ehbp1	61.8967	0.924034
green	ENSMUSG00000021262	Evl	59.344	0.923016
green	ENSMUSG00000040282	BC052040	57.5432	0.923014
green	ENSMUSG00000022191	Drosha	50.2067	0.922762
green	ENSMUSG00000079418	Atg4a	57.5233	0.919436
green	ENSMUSG00000008658	Rbfox1	72.5061	0.91574
green	ENSMUSG00000038146	Notch3	54.3542	0.915093
green	ENSMUSG00000007411	Mark3	46.029	0.912494
green	ENSMUSG00000034813	Grip1	63.7798	0.911561
green	ENSMUSG00000021219	Rgs6	53.64	0.909203
green	ENSMUSG00000034187	Nsf	51.6302	0.908401
green	ENSMUSG00000041014	Nrg3	71.1479	0.905589
green	ENSMUSG00000040640	Erc2	63.605	0.903291
green	ENSMUSG00000026163	Sphkap	58.4645	0.903181
green	ENSMUSG00000026018	Ica1l	54.5658	0.902887
green	ENSMUSG00000038347	Tcte2	47.8718	0.902
green	ENSMUSG00000052572	Dlg2	61.6918	0.900691
green	ENSMUSG00000066643	Wdr35	59.4874	0.897235
green	ENSMUSG00000025429	Pstpip2	53.9113	0.897131
green	ENSMUSG00000045083	Lingo2	49.1576	0.895666
green	ENSMUSG00000026017	Carf	55.8898	0.895589
green	ENSMUSG00000020747	Tmem94	54.3882	0.895079
green	ENSMUSG00000102252	Snrpn	55.919	0.894438
green	ENSMUSG00000061911	Myt1l	64.454	0.893453
green	ENSMUSG00000032869	Psmf1	45.9839	0.891873
green	ENSMUSG00000040570	Rundc3b	52.2745	0.891533
green	ENSMUSG00000058070	Eml1	57.5684	0.890527
green	ENSMUSG00000030315	Vgll4	50.2483	0.88888
green	ENSMUSG00000038602	Slc35f1	49.4234	0.888433
green	ENSMUSG00000035246	Pcyt1b	46.74	0.885661
green	ENSMUSG00000026240	Cops7b	47.1901	0.885069
green	ENSMUSG00000045967	Gpr158	58.686	0.884403
green	ENSMUSG00000039683	Sdk1	45.7293	0.884133
green	ENSMUSG00000020877	Scrn2	41.1844	0.883134
green	ENSMUSG00000046159	Chrm3	54.5013	0.880598
green	ENSMUSG00000018411	Mapt	45.462	0.880054
green	ENSMUSG00000052852	Reep1	47.283	0.876815
green	ENSMUSG00000025241	Fyco1	36.4957	0.875647
green	ENSMUSG00000022416	Cacna1i	50.3463	0.87555
green	ENSMUSG00000040591	1110051M20Rik	38.3869	0.874378
green	ENSMUSG00000059327	Eda	35.0891	0.873265
green	ENSMUSG00000024758	Rtn3	55.8663	0.871791
green	ENSMUSG00000006699	Cdc42	46.1754	0.870678
green	ENSMUSG00000042389	Tsen2	29.9675	0.865671
green	ENSMUSG00000058589	Anks1b	49.2592	0.864693
green	ENSMUSG00000032582	Rbm6	39.3769	0.864598
green	ENSMUSG00000039542	Ncam1	35.2275	0.864374
green	ENSMUSG00000062995	Ica1	49.0662	0.863968
green	ENSMUSG00000039801	2410089E03Rik	55.326	0.86329
green	ENSMUSG00000030376	Slc8a2	31.8678	0.86313
green	ENSMUSG00000011751	Sptbn4	38.7173	0.86167
green	ENSMUSG00000109125	Gm45159	36.616	0.861031
green	ENSMUSG00000002718	Cse1l	47.0282	0.860977
green	ENSMUSG00000021567	Nkd2	41.4293	0.858854
green	ENSMUSG00000042348	Arl15	50.5686	0.858346
green	ENSMUSG00000078591	Hs3st4	44.2159	0.857626
green	ENSMUSG00000028790	Khdrbs1	41.9897	0.855039
green	ENSMUSG00000003279	Dlgap1	40.9514	0.853914
green	ENSMUSG00000031841	Cdh13	40.972	0.85002
green	ENSMUSG00000023033	Scn8a	48.1422	0.849806
green	ENSMUSG00000071037	Camkmt	42.5035	0.849794
green	ENSMUSG00000071454	Dtnb	34.5437	0.846852
green	ENSMUSG00000028906	Epb41	41.1564	0.846123
green	ENSMUSG00000030615	Tmem126a	33.4797	0.846071
green	ENSMUSG00000028760	Eif4g3	44.028	0.841536
green	ENSMUSG00000032212	Sltm	43.0131	0.839309
green	ENSMUSG00000035392	Dennd1a	37.2543	0.837633
green	ENSMUSG00000031134	Rbmx	28.9122	0.832716
green	ENSMUSG00000056073	Grik2	38.9207	0.832591
green	ENSMUSG00000025551	Fgf14	36.5134	0.832383
green	ENSMUSG00000007655	Cav1	28.3413	0.831939
green	ENSMUSG00000038860	Garnl3	36.6137	0.831768
green	ENSMUSG00000061576	Dpp6	44.0215	0.830906
green	ENSMUSG00000025920	Stau2	35.0609	0.829689
green	ENSMUSG00000035824	Tk2	43.1905	0.826445
green	ENSMUSG00000039233	Tbce	41.8936	0.825632
green	ENSMUSG00000041078	Grid1	28.7367	0.824759
green	ENSMUSG00000031166	Wdr13	30.3592	0.822537
green	ENSMUSG00000062661	Ncs1	32.5078	0.822078
green	ENSMUSG00000104178	Gm9916	25.9188	0.822018
green	ENSMUSG00000031575	Ash2l	31.0623	0.821697
green	ENSMUSG00000042015	Wdr41	35.7929	0.820586
green	ENSMUSG00000059974	Ntm	40.9751	0.820434
green	ENSMUSG00000031860	Pbx4	30.9878	0.820255
green	ENSMUSG00000029328	Hnrnpdl	28.107	0.819891
green	ENSMUSG00000025427	Rnf165	44.1204	0.819838
green	ENSMUSG00000036285	Noa1	42.4856	0.818262
green	ENSMUSG00000024527	Afg3l2	28.3866	0.818075
green	ENSMUSG00000029403	Cdkl2	35.3738	0.817542
green	ENSMUSG00000086851	A430108G06Rik	41.2272	0.816719
green	ENSMUSG00000043419	Chd3os	30.7397	0.815561
green	ENSMUSG00000029471	Camkk2	33.3563	0.814473
green	ENSMUSG00000026797	Stxbp1	27.848	0.812966
green	ENSMUSG00000001211	Agpat3	28.0938	0.812951
green	ENSMUSG00000023110	Prmt5	27.183	0.812493
green	ENSMUSG00000060882	Kcnd2	37.9048	0.811872
green	ENSMUSG00000096914	Galntl6	33.5804	0.811599
green	ENSMUSG00000105048	Gm42966	24.63	0.810652
green	ENSMUSG00000035653	Lrfn5	25.4083	0.810388
green	ENSMUSG00000046318	Ccbe1	29.6238	0.809957
green	ENSMUSG00000044071	Fam19a2	34.4414	0.809375
green	ENSMUSG00000009376	Met	33.5092	0.807788
green	ENSMUSG00000031657	Heatr3	26.426	0.80655
green	ENSMUSG00000023800	Tiam2	36.7171	0.806001
green	ENSMUSG00000036815	Dpp10	30.5087	0.804879
green	ENSMUSG00000085133	B930095G15Rik	36.6819	0.80403
green	ENSMUSG00000038459	Abhd17c	32.4554	0.803419
green	ENSMUSG00000040828	Catsperd	25.9462	0.803103
green	ENSMUSG00000054728	Phactr1	38.1593	0.800732
green	ENSMUSG00000019796	Lrp11	34.9234	0.800364
green	ENSMUSG00000034007	Scaper	29.9401	0.800288
black	HubGeneID	HubGeneName	HubGeneKIM	HubGeneKME
black	ENSMUSG00000060510	Zfp266	17.7207	0.859141
black	ENSMUSG00000063894	Zkscan8	13.4158	0.812341
black	ENSMUSG00000063406	Tmed5	17.7529	0.841822
black	ENSMUSG00000061273	Mmgt1	18.8159	0.852017
black	ENSMUSG00000019066	Rab3d	16.8565	0.840143
black	ENSMUSG00000025903	Lypla1	15.6434	0.849977
black	ENSMUSG00000026103	Gls	23.8076	0.903789
black	ENSMUSG00000040520	Manea	22.3418	0.864464
black	ENSMUSG00000024261	Syt4	20.5379	0.86731
black	ENSMUSG00000075700	Selt	17.9509	0.852943
black	ENSMUSG00000027351	Spred1	19.0429	0.872318
black	ENSMUSG00000028522	Mier1	17.6588	0.917274
black	ENSMUSG00000038646	Fam103a1	16.1014	0.860603
black	ENSMUSG00000031202	Rab39b	20.7679	0.864292
black	ENSMUSG00000025321	Itgb8	26.0664	0.840112
black	ENSMUSG00000035798	Zdhhc17	19.9175	0.825726
black	ENSMUSG00000041935	AW549877	31.1096	0.952513
black	ENSMUSG00000044906	4930503L19Rik	24.7556	0.946474
black	ENSMUSG00000061455	Stx17	16.0175	0.801647
black	ENSMUSG00000028249	Sdcbp	19.7496	0.859699
black	ENSMUSG00000018068	Ints2	13.1931	0.821863
black	ENSMUSG00000069089	Cdk7	16.6558	0.832378
black	ENSMUSG00000025326	Ube3a	31.2186	0.841699
black	ENSMUSG00000032932	Hspa13	21.2241	0.843654
black	ENSMUSG00000061136	Prpf40a	14.9553	0.805549
black	ENSMUSG00000049076	Acap2	20.884	0.85242
black	ENSMUSG00000037855	Zfp365	19.853	0.85364
black	ENSMUSG00000066324	Impad1	24.4891	0.888506
black	ENSMUSG00000037857	Nufip2	16.3615	0.809912
black	ENSMUSG00000034723	Tmx4	28.8183	0.893182
black	ENSMUSG00000020326	Ccng1	20.1482	0.834202
black	ENSMUSG00000022664	Slc35a5	24.2579	0.920878
black	ENSMUSG00000036450	Hif1an	14.6638	0.817167
black	ENSMUSG00000027162	Lin7c	31.9118	0.950005
black	ENSMUSG00000023284	Zfp605	19.4687	0.860654
black	ENSMUSG00000007613	Tgfbr1	26.76	0.905298
black	ENSMUSG00000033184	Tmed7	22.5699	0.919264
black	ENSMUSG00000046311	Zfp62	15.6778	0.837268
black	ENSMUSG00000024477	Pggt1b	21.1595	0.86574
black	ENSMUSG00000021109	Hif1a	14.8896	0.804225
black	ENSMUSG00000036095	Dgkb	16.5264	0.822359
black	ENSMUSG00000029571	Tmem106b	23.7714	0.883796
black	ENSMUSG00000021987	Mtmr6	24.6145	0.897783
black	ENSMUSG00000014956	Ppp1cb	26.6114	0.947961
black	ENSMUSG00000025860	Xiap	17.0966	0.829857
black	ENSMUSG00000022139	Mbnl2	20.8233	0.801683
black	ENSMUSG00000025266	Gnl3l	24.0929	0.849169
black	ENSMUSG00000035847	Ids	32.322	0.856088
black	ENSMUSG00000019894	Slc6a15	22.8768	0.888172
black	ENSMUSG00000019966	Kitl	21.0683	0.803475
black	ENSMUSG00000030265	Kras	24.3725	0.894971
black	ENSMUSG00000055373	Fut9	33.95	0.869881
black	ENSMUSG00000047213	Ythdf3	24.3469	0.9008
black	ENSMUSG00000073639	Rab18	22.9953	0.909526
black	ENSMUSG00000021796	Bmpr1a	15.7444	0.816232
black	ENSMUSG00000031290	Lrch2	21.707	0.898775
black	ENSMUSG00000026775	Yme1l1	17.0665	0.833487
black	ENSMUSG00000056153	Socs6	24.1524	0.819793
black	ENSMUSG00000038121	Fam210a	13.9659	0.81634
black	ENSMUSG00000038648	Creb3l2	20.4884	0.804752
black	ENSMUSG00000031754	Nudt21	21.936	0.890558
black	ENSMUSG00000078185	Chml	30.0427	0.865713
black	ENSMUSG00000022887	Masp1	21.7199	0.838345
black	ENSMUSG00000021054	Sgpp1	18.0507	0.80038
black	ENSMUSG00000091474	2610021A01Rik	22.1424	0.931538
black	ENSMUSG00000019877	Serinc1	30.0405	0.876986
black	ENSMUSG00000039285	Azi2	17.1862	0.867433
black	ENSMUSG00000026721	Rabgap1l	29.3462	0.885102
black	ENSMUSG00000029178	Klf3	20.5688	0.864487
black	ENSMUSG00000057894	Zfp329	19.1311	0.857307
black	ENSMUSG00000015002	Efr3a	19.0017	0.836087
black	ENSMUSG00000001833	39326	18.4927	0.841485
black	ENSMUSG00000071072	Ptges3	16.8291	0.849858
black	ENSMUSG00000027365	Trpm7	21.3942	0.880924
black	ENSMUSG00000062373	Tmem65	23.9443	0.906843
black	ENSMUSG00000040167	Ikzf5	31.6391	0.933849
black	ENSMUSG00000028207	Asph	30.9367	0.862367
black	ENSMUSG00000022314	Rad21	18.9287	0.83795
black	ENSMUSG00000033186	Mzt1	16.9986	0.836033
black	ENSMUSG00000015733	Capza2	18.9857	0.823402
black	ENSMUSG00000068966	Zbtb34	26.4358	0.845219
black	ENSMUSG00000079509	Zfx	24.5691	0.892381
black	ENSMUSG00000000787	Ddx3x	21.6563	0.855982
black	ENSMUSG00000036707	Cab39	20.971	0.853329
black	ENSMUSG00000030226	Lmo3	30.3262	0.858391
black	ENSMUSG00000028557	Rnf11	17.6026	0.869435
black	ENSMUSG00000025016	Tm9sf3	22.725	0.872501
black	ENSMUSG00000027479	Mapre1	14.3834	0.807468
black	ENSMUSG00000008489	Elavl2	26.8001	0.876983
black	ENSMUSG00000037608	Bclaf1	15.1551	0.801145
black	ENSMUSG00000020612	Prkar1a	24.6164	0.865169
black	ENSMUSG00000036093	Arl5a	28.2288	0.933978
black	ENSMUSG00000037475	Thoc2	16.6411	0.824538
black	ENSMUSG00000009535	Rnmt	20.6227	0.857151
black	ENSMUSG00000010803	Gabra1	22.0717	0.811074
black	ENSMUSG00000073062	Zxdb	17.7995	0.804536
black	ENSMUSG00000023025	Larp4	26.4626	0.878523
black	ENSMUSG00000000838	Fmr1	28.2932	0.924115
black	ENSMUSG00000073131	Vma21	18.1756	0.862023
black	ENSMUSG00000042410	Agps	22.0126	0.812853
black	ENSMUSG00000064061	Dzip3	17.8353	0.814152
black	ENSMUSG00000026667	Uhmk1	33.0097	0.819618
black	ENSMUSG00000063760	Rnf217	23.8027	0.827235
black	ENSMUSG00000003452	Bicd1	33.0488	0.83101
black	ENSMUSG00000030704	Rab6a	29.9014	0.823125
black	ENSMUSG00000025958	Creb1	17.776	0.823269
black	ENSMUSG00000019861	Gopc	23.6924	0.858975
black	ENSMUSG00000026781	Acbd5	16.1818	0.824514
black	ENSMUSG00000011831	Evi5	19.269	0.818125
black	ENSMUSG00000020859	Spag9	18.0956	0.80309
black	ENSMUSG00000007653	Gabrb2	24.5229	0.804748
black	ENSMUSG00000040651	Fam208a	21.8745	0.822242
black	ENSMUSG00000049421	Zfp260	14.9803	0.823997
black	ENSMUSG00000018199	Trove2	30.8799	0.841539
black	ENSMUSG00000025777	Gdap1	20.7578	0.822336
black	ENSMUSG00000033849	B3galt2	21.7756	0.82019
black	ENSMUSG00000062929	Cfl2	18.9686	0.805323
black	ENSMUSG00000096910	Zfp955b	26.4047	0.852724
black	ENSMUSG00000040022	Rab11fip2	19.8582	0.801195
black	ENSMUSG00000030643	Rab30	25.0094	0.843955
black	ENSMUSG00000039046	Usp6nl	21.0383	0.83846
black	ENSMUSG00000042363	Lgalsl	22.7793	0.865452
pink	ENSMUSG00000022973	Synj1	50.4429	0.970306
pink	ENSMUSG00000027035	Cers6	41.4678	0.957805
pink	ENSMUSG00000028518	Prkaa2	55.5802	0.95676
pink	ENSMUSG00000027520	Zdbf2	41.7111	0.946674
pink	ENSMUSG00000042743	Sgtb	34.9521	0.946604
pink	ENSMUSG00000036990	Otud4	43.9085	0.942371
pink	ENSMUSG00000028552	Eps15	29.5314	0.941996
pink	ENSMUSG00000002881	Nab1	35.5896	0.941339
pink	ENSMUSG00000109372	Gm19410	30.1211	0.940669
pink	ENSMUSG00000021699	Pde4d	42.7076	0.940614
pink	ENSMUSG00000040125	Gpr26	39.6307	0.940162
pink	ENSMUSG00000039318	Rab3gap2	42.7618	0.939552
pink	ENSMUSG00000037996	Slc24a2	33.1816	0.936759
pink	ENSMUSG00000035173	Ccdc186	43.5026	0.934929
pink	ENSMUSG00000044060	A830010M20Rik	42.4724	0.934927
pink	ENSMUSG00000038174	Fam126b	44.5732	0.932307
pink	ENSMUSG00000069072	Slc7a14	38.0488	0.931156
pink	ENSMUSG00000029804	Herc3	43.7658	0.93112
pink	ENSMUSG00000033618	Map3k13	34.6443	0.930087
pink	ENSMUSG00000037416	Dmxl1	37.829	0.929357
pink	ENSMUSG00000020300	Cpeb4	44.2111	0.928491
pink	ENSMUSG00000021700	Rab3c	47.1476	0.927921
pink	ENSMUSG00000011960	Ccnt1	34.477	0.927076
pink	ENSMUSG00000073678	Pgap1	46.8308	0.925916
pink	ENSMUSG00000044067	Gpr22	43.9287	0.92077
pink	ENSMUSG00000041180	Hectd2	34.6891	0.919701
pink	ENSMUSG00000021719	Rgs7bp	39.0499	0.915666
pink	ENSMUSG00000028341	Nr4a3	37.9047	0.915589
pink	ENSMUSG00000022865	Cxadr	41.7714	0.914693
pink	ENSMUSG00000024074	Crim1	39.665	0.912367
pink	ENSMUSG00000041313	Slc7a1	29.128	0.910966
pink	ENSMUSG00000019817	Plagl1	23.5929	0.910679
pink	ENSMUSG00000035898	Uba6	33.8739	0.909986
pink	ENSMUSG00000040111	Gramd1b	35.2363	0.904508
pink	ENSMUSG00000035572	Dcaf10	31.5302	0.904362
pink	ENSMUSG00000034755	Pcdh11x	34.9486	0.90418
pink	ENSMUSG00000039782	Cpeb2	29.756	0.902544
pink	ENSMUSG00000075703	Ept1	44.2867	0.901706
pink	ENSMUSG00000055447	Cd47	30.9359	0.901095
pink	ENSMUSG00000027663	Zmat3	30.5916	0.900292
pink	ENSMUSG00000089774	Slc5a3	33.7323	0.898947
pink	ENSMUSG00000027177	Hipk3	30.8676	0.89728
pink	ENSMUSG00000075224	Lrrc55	41.0714	0.897117
pink	ENSMUSG00000023169	Slc38a1	38.6814	0.895135
pink	ENSMUSG00000096054	Syne1	30.3582	0.891493
pink	ENSMUSG00000059991	Nptx2	27.0077	0.891404
pink	ENSMUSG00000042680	Garem	42.2137	0.890793
pink	ENSMUSG00000029135	Fosl2	23.2351	0.890702
pink	ENSMUSG00000021448	Shc3	25.359	0.889772
pink	ENSMUSG00000047126	Cltc	38.6151	0.886579
pink	ENSMUSG00000020134	Peli1	22.0937	0.885505
pink	ENSMUSG00000044864	Ankrd50	35.9256	0.88548
pink	ENSMUSG00000029094	Afap1	40.2445	0.884499
pink	ENSMUSG00000032549	Rab6b	31.3318	0.881687
pink	ENSMUSG00000027784	Ppm1l	36.7281	0.880491
pink	ENSMUSG00000087141	Plcxd2	29.0516	0.880185
pink	ENSMUSG00000009470	Tnpo1	31.8579	0.879328
pink	ENSMUSG00000029992	Gfpt1	27.607	0.879126
pink	ENSMUSG00000038048	Cntnap5c	34.6858	0.879066
pink	ENSMUSG00000024713	Pcsk5	34.2297	0.877669
pink	ENSMUSG00000042742	Bmt2	29.4218	0.877312
pink	ENSMUSG00000046962	Zbtb21	30.9704	0.874587
pink	ENSMUSG00000022629	Kif21a	30.8704	0.873754
pink	ENSMUSG00000029335	Bmp3	33.4797	0.87287
pink	ENSMUSG00000042425	Frmpd3	35.2706	0.872517
pink	ENSMUSG00000074165	Zfp788	32.0138	0.870409
pink	ENSMUSG00000031529	Tnks	38.2372	0.869198
pink	ENSMUSG00000036167	Pphln1	30.6989	0.868968
pink	ENSMUSG00000003226	Ranbp2	28.8535	0.866462
pink	ENSMUSG00000035476	Tab3	29.283	0.866397
pink	ENSMUSG00000026743	Mllt10	31.5055	0.865461
pink	ENSMUSG00000029407	Uso1	24.5891	0.864255
pink	ENSMUSG00000018800	Abca5	25.3495	0.863676
pink	ENSMUSG00000052726	Kcnt2	27.6249	0.860589
pink	ENSMUSG00000027660	Skil	26.0384	0.860342
pink	ENSMUSG00000027506	Tpd52	22.7086	0.859011
pink	ENSMUSG00000039286	Fndc3b	23.3084	0.8586
pink	ENSMUSG00000020256	Aldh1l2	25.9659	0.857969
pink	ENSMUSG00000048109	Rbm15	25.702	0.85658
pink	ENSMUSG00000038172	Ttc39b	26.3397	0.855643
pink	ENSMUSG00000092035	Peg10	21.99	0.854885
pink	ENSMUSG00000039879	Heca	17.7771	0.852372
pink	ENSMUSG00000024687	Osbp	19.4449	0.85212
pink	ENSMUSG00000052353	Cemip	20.459	0.851933
pink	ENSMUSG00000054555	Adam12	26.1917	0.851508
pink	ENSMUSG00000033991	Ttc37	27.4225	0.851367
pink	ENSMUSG00000038375	Trp53inp2	23.1913	0.850345
pink	ENSMUSG00000041624	Gucy1a2	20.5954	0.850252
pink	ENSMUSG00000056429	Tgoln1	22.8064	0.84834
pink	ENSMUSG00000009207	Lnpk1	27.7467	0.846949
pink	ENSMUSG00000036291	Ap5m1	28.3126	0.846024
pink	ENSMUSG00000026360	Rgs2	22.3759	0.845868
pink	ENSMUSG00000053825	Ppfia2	24.903	0.845612
pink	ENSMUSG00000030607	Acan	22.9672	0.844789
pink	ENSMUSG00000055026	Gabrg3	25.1223	0.84472
pink	ENSMUSG00000017418	Arl5b	22.851	0.844686
pink	ENSMUSG00000020456	Ogdh	22.9421	0.841585
pink	ENSMUSG00000058690	Ccser2	29.1545	0.841298
pink	ENSMUSG00000028532	Cachd1	19.9308	0.841219
pink	ENSMUSG00000033863	Klf9	25.9721	0.839616
pink	ENSMUSG00000024924	Vldlr	22.1199	0.839322
pink	ENSMUSG00000055371	Stam2	26.1346	0.839087
pink	ENSMUSG00000031007	Atp6ap2	30.9317	0.838869
pink	ENSMUSG00000041439	Mfsd6	21.7443	0.837487
pink	ENSMUSG00000027678	Ncoa3	23.1435	0.836712
pink	ENSMUSG00000057554	Lgals8	20.8159	0.83663
pink	ENSMUSG00000022462	Slc38a2	23.7327	0.836358
pink	ENSMUSG00000060534	Dcc	21.1978	0.835725
pink	ENSMUSG00000025060	Slk	23.1612	0.833746
pink	ENSMUSG00000087370	Tmem170b	33.0223	0.831112
pink	ENSMUSG00000034163	Zfc3h1	20.0713	0.829569
pink	ENSMUSG00000022893	Adamts1	22.7756	0.82896
pink	ENSMUSG00000024077	Strn	33.1671	0.828742
pink	ENSMUSG00000038708	Golga4	24.2576	0.827972
pink	ENSMUSG00000025240	Sacm1l	26.5477	0.826454
pink	ENSMUSG00000055980	Irs1	19.3672	0.826161
pink	ENSMUSG00000024383	Map3k2	22.2876	0.826149
pink	ENSMUSG00000036502	Tmem255a	23.531	0.825078
pink	ENSMUSG00000078588	Ccdc24	17.5038	0.823781
pink	ENSMUSG00000089706	B230216N24Rik	24.9606	0.822272
pink	ENSMUSG00000070056	Mfhas1	26.0952	0.820418
pink	ENSMUSG00000047495	Dlgap2	27.7163	0.820326
pink	ENSMUSG00000041220	Elovl6	26.5563	0.819971
pink	ENSMUSG00000026342	Slc35f5	23.4853	0.819566
pink	ENSMUSG00000055435	Maf	23.0081	0.819399
pink	ENSMUSG00000028403	Zdhhc21	27.3258	0.817682
pink	ENSMUSG00000041229	Phf8	18.3556	0.817484
pink	ENSMUSG00000030870	Ubfd1	21.0015	0.814747
pink	ENSMUSG00000075054	Yae1d1	18.605	0.814245
pink	ENSMUSG00000032637	Atxn2l	21.0199	0.814168
pink	ENSMUSG00000049092	Gpr137c	22.7795	0.812965
pink	ENSMUSG00000000266	Mid2	16.261	0.812429
pink	ENSMUSG00000034154	Ino80	18.8022	0.812418
pink	ENSMUSG00000004347	Pde1c	24.0589	0.812115
pink	ENSMUSG00000049323	Smcr8	21.593	0.811752
pink	ENSMUSG00000035245	Eogt	22.2892	0.811276
pink	ENSMUSG00000028528	Dnajc6	29.2741	0.810791
pink	ENSMUSG00000107331	Gm42732	19.3803	0.809487
pink	ENSMUSG00000021770	Samd8	28.9331	0.809157
pink	ENSMUSG00000051329	Nup160	22.2098	0.809098
pink	ENSMUSG00000043183	Simc1	22.5116	0.807948
pink	ENSMUSG00000054263	Lifr	26.5648	0.807761
pink	ENSMUSG00000022376	Adcy8	25.9731	0.807446
pink	ENSMUSG00000020841	Cpd	28.2155	0.806987
pink	ENSMUSG00000027900	Dram2	21.4901	0.805984
pink	ENSMUSG00000041417	Pik3r1	23.4766	0.804534
pink	ENSMUSG00000039106	Htr5a	18.4556	0.804444
pink	ENSMUSG00000024491	Rbm27	23.549	0.804403
pink	ENSMUSG00000037343	Taf2	20.8345	0.803667
pink	ENSMUSG00000047412	Zbtb44	25.9075	0.802524
pink	ENSMUSG00000040724	Kcna2	27.4366	0.802296
pink	ENSMUSG00000047414	Flrt2	32.2841	0.80227
pink	ENSMUSG00000025810	Nrp1	14.7787	0.802239
pink	ENSMUSG00000033487	Fndc3a	19.7597	0.802077
pink	ENSMUSG00000041966	Dcaf17	17.8657	0.800377
pink	ENSMUSG00000030557	Mef2a	26.5323	0.800333
purple	ENSMUSG00000006262	Mob1b	15.2955	0.869207
purple	ENSMUSG00000109836	RP24-464B16.1	14.477	0.903875
purple	ENSMUSG00000033960	9430020K01Rik	13.4985	0.913201
purple	ENSMUSG00000032666	1700025G04Rik	13.4899	0.899579
purple	ENSMUSG00000055204	Ankrd17	13.4021	0.8035
purple	ENSMUSG00000040102	Klhl42	13.1284	0.933998
purple	ENSMUSG00000006740	Kif5b	13.0111	0.838917
purple	ENSMUSG00000108621	Gm37494	12.892	0.822833
purple	ENSMUSG00000071862	Lrrtm2	12.8548	0.835314
purple	ENSMUSG00000058013	Sept11	12.7	0.841703
purple	ENSMUSG00000008730	Hipk1	12.5439	0.845321
purple	ENSMUSG00000036499	Eea1	12.4699	0.911844
purple	ENSMUSG00000063108	Zfp26	12.1453	0.867433
purple	ENSMUSG00000057182	Scn3a	11.8683	0.816854
purple	ENSMUSG00000045441	Gprin3	11.6873	0.940115
purple	ENSMUSG00000041058	Wwp1	11.4834	0.810343
purple	ENSMUSG00000028211	Trp53inp1	11.4612	0.848304
purple	ENSMUSG00000031352	Hccs	11.4303	0.842345
purple	ENSMUSG00000051185	Fam174a	11.2644	0.864269
purple	ENSMUSG00000003131	Pafah1b2	10.8682	0.829834
purple	ENSMUSG00000031365	Zfp275	10.6492	0.81171
purple	ENSMUSG00000029249	Rest	10.541	0.885382
purple	ENSMUSG00000039096	Rsad1	10.2192	0.830087
purple	ENSMUSG00000102976	Zc3h11a	10.215	0.833176
purple	ENSMUSG00000046404	Yod1	10.0803	0.823035
purple	ENSMUSG00000025757	Hspa4l	10.0238	0.871837
purple	ENSMUSG00000054720	Lrrc8c	9.90881	0.815532
purple	ENSMUSG00000072294	Klf12	9.82254	0.845435
purple	ENSMUSG00000020948	Klhl28	9.77909	0.838532
purple	ENSMUSG00000038587	Akap12	9.71669	0.839272
purple	ENSMUSG00000031673	Cdh11	9.66164	0.84034
purple	ENSMUSG00000021277	Traf3	8.92653	0.901373
purple	ENSMUSG00000034732	Pabpc5	8.89679	0.833628
purple	ENSMUSG00000040896	Kcnd3	8.77209	0.80133
purple	ENSMUSG00000026827	Gpd2	8.66991	0.886394
purple	ENSMUSG00000021556	Golm1	8.64413	0.845987
purple	ENSMUSG00000033949	Trim36	8.48296	0.851177
purple	ENSMUSG00000027109	Sp3	8.38044	0.86642
purple	ENSMUSG00000048281	Dleu7	8.21554	0.864832
purple	ENSMUSG00000042734	Ttc9	8.21288	0.838198
purple	ENSMUSG00000039835	Nhsl1	7.95219	0.81117
purple	ENSMUSG00000068270	Shroom4	7.84494	0.843186
purple	ENSMUSG00000022816	Fstl1	7.84456	0.822807
purple	ENSMUSG00000041303	Gtf3c3	7.83902	0.847528
purple	ENSMUSG00000051910	Sox6	7.69062	0.831803
purple	ENSMUSG00000048058	Ldlrad3	7.50413	0.844217
purple	ENSMUSG00000020173	Cobl	7.33092	0.808016
purple	ENSMUSG00000022799	Arhgap31	7.28643	0.82235
purple	ENSMUSG00000033906	Zdhhc15	7.20978	0.8332
purple	ENSMUSG00000050148	Ubqln2	7.14031	0.855332
purple	ENSMUSG00000028619	Tceanc2	6.55993	0.801561
purple	ENSMUSG00000022292	Rrm2b	6.40468	0.834794
purple	ENSMUSG00000021846	Peli2	6.386	0.804665
purple	ENSMUSG00000018846	Pank3	5.99117	0.804258
